# Noncanonical targeting contributes significantly to miRNA-mediated regulation

**DOI:** 10.1101/2020.07.07.191023

**Authors:** Jennifer Y. Tan, Baroj Abdulkarim, Ana C. Marques

**Affiliations:** Department of Computational Biology, University of Lausanne, Switzerland

## Abstract

Determining which genes are targeted by miRNAs is crucial to elucidate their contributions to diverse biological processes in health and disease. Most miRNA target prediction tools rely on the identification of complementary regions between transcripts and miRNAs. Whereas important for target recognition, the presence of complementary sites is not sufficient to identify transcripts targeted by miRNAs.

Here, we describe an unbiased statistical genomics approach that explores genetically driven changes in gene expression between human individuals. Using this approach, we identified transcripts that respond to physiological changes in miRNA levels. We found that a much smaller fraction of mRNAs expressed in lymphoblastoid cell lines (LCLs) than what is predicted by other tools is targeted by miRNAs. We estimate that each miRNA has a relatively small number of targets. The transcripts we predict to be miRNA targets are enriched in AGO-binding and previously validated miRNAs target interactions, supporting the reliability of our predictions. Consistent with previous analysis, these targets are also enriched among dosage sensitive and highly controlled genes.

Almost a third of genes we predict to be miRNA targets lack sequence complementarity to the miRNA seed region (noncanonical targets). These noncanonical targets have higher complementary with the miRNA 3’ end. The impact of miRNAs on the levels of their canonical or noncanonical targets is identical supporting the relevance of this poorly explored mechanism of targeting.
