## Supplementary Table ST3 for "Noncanonical targeting contributes significantly to miRNA-mediated regulation"

### Sheet: Sheet1
	Table. Canonical and noncanonical targets of miRNAs.
		Canonical			Non-canonical
	miRNA_id	Count	%	Target	Count	%	Non-Canonical_list
	hsa-miR-181b-1-5p	0	0		2	100	ENSG00000100479; ENSG00000228716
	hsa-miR-99b-5p	1	50	ENSG00000096060	1	50	ENSG00000104960
	hsa-miR-125b-1-5p	10	66.67	ENSG00000180228; ENSG00000163602; ENSG00000113916; ENSG00000122859; ENSG00000182575; ENSG00000112782; ENSG00000168214; ENSG00000153093; ENSG00000058866; ENSG00000156113	5	33.33	ENSG00000137441; ENSG00000214694; ENSG00000106772; ENSG00000153093; ENSG00000187045
	hsa-miR-23a-3p	1	100	ENSG00000163743	0	0
	hsa-miR-27b-5p	8	80	ENSG00000173930; ENSG00000178764; ENSG00000137571; ENSG00000164116; ENSG00000112242; ENSG00000136997; ENSG00000112079; ENSG00000124491	2	20	ENSG00000146457; ENSG00000061918
	hsa-miR-548b-5p	1	100	ENSG00000072415	0	0
	hsa-miR-142-3p	6	50	ENSG00000116161; ENSG00000183520; ENSG00000128536; ENSG00000164687; ENSG00000142634; ENSG00000154678	6	50	ENSG00000140044; ENSG00000154678; ENSG00000118292; ENSG00000116871; ENSG00000160087; ENSG00000117118
	hsa-miR-330-5p	1	100	ENSG00000187840	0	0
	hsa-miR-629-3p	2	100	ENSG00000103490; ENSG00000006756	0	0
	hsa-miR-4286	2	100	ENSG00000188807; ENSG00000076604	0	0
	hsa-miR-378a-5p	0	0		0	0
	hsa-miR-497-5p	1	100	ENSG00000120805	0	0
	hsa-miR-122-5p	6	50	ENSG00000160298; ENSG00000099817; ENSG00000105185; ENSG00000170584; ENSG00000141425; ENSG00000154814	6	50	ENSG00000145293; ENSG00000160298; ENSG00000232838; ENSG00000240857; ENSG00000141391; ENSG00000144744
	hsa-miR-128-1-5p	24	72.73	ENSG00000141627; ENSG00000065882; ENSG00000110723; ENSG00000185736; ENSG00000206579; ENSG00000184349; ENSG00000130590; ENSG00000149596; ENSG00000143028; ENSG00000141012; ENSG00000183454; ENSG00000081059; ENSG00000189067; ENSG00000131044; ENSG00000204406; ENSG00000257923; ENSG00000184432; ENSG00000100024; ENSG00000186265; ENSG00000004399; ENSG00000102221; ENSG00000156467; ENSG00000100614; ENSG0000…	9	27.27	ENSG00000077097; ENSG00000114480; ENSG00000134028; ENSG00000047365; ENSG00000140379; ENSG00000100612; ENSG00000146592; ENSG00000131725; ENSG00000126773
	hsa-miR-1287-5p	8	80	ENSG00000198015; ENSG00000173451; ENSG00000161016; ENSG00000123178; ENSG00000251322; ENSG00000122550; ENSG00000187024; ENSG00000011405	2	20	ENSG00000109911; ENSG00000120159
	hsa-miR-3661	1	100	ENSG00000147874	0	0
	hsa-miR-24-2-5p	1	50	ENSG00000121774	1	50	ENSG00000119326
	hsa-miR-577	2	100	ENSG00000144504; ENSG00000090060	0	0
	hsa-miR-3918	2	100	ENSG00000092201; ENSG00000100243	0	0
	hsa-miR-4455	5	100	ENSG00000168904; ENSG00000184378; ENSG00000070718; ENSG00000164323; ENSG00000113163	0	0
	hsa-miR-182-5p	1	100	ENSG00000136152	0	0
	hsa-miR-582-5p	13	100	ENSG00000175189; ENSG00000112782; ENSG00000115170; ENSG00000162631; ENSG00000054793; ENSG00000058866; ENSG00000137801; ENSG00000159216; ENSG00000117602; ENSG00000121274; ENSG00000169291; ENSG00000163602; ENSG00000113916	0	0
	hsa-miR-143-3p	10	76.92	ENSG00000180479; ENSG00000118503; ENSG00000125691; ENSG00000150637; ENSG00000182575; ENSG00000131732; ENSG00000143889; ENSG00000020922; ENSG00000108984; ENSG00000159216	3	23.08	ENSG00000171953; ENSG00000115685; ENSG00000143889
	hsa-miR-664-5p	0	0		1	100	ENSG00000179580
	hsa-miR-1301-3p	6	85.71	ENSG00000185736; ENSG00000150540; ENSG00000106692; ENSG00000105778; ENSG00000154930; ENSG00000107036	1	14.29	ENSG00000107036
	hsa-miR-151a-5p	2	66.67	ENSG00000213523; ENSG00000173281	1	33.33	ENSG00000172354
	hsa-miR-2116-5p	2	100	ENSG00000108264; ENSG00000070778	0	0
	hsa-miR-151a-3p	2	66.67	ENSG00000167333; ENSG00000115825	1	33.33	ENSG00000204291
	hsa-miR-132-5p	0	0		2	100	ENSG00000134013; ENSG00000167720
	hsa-miR-146a-3p	1	100	ENSG00000184937	0	0
	hsa-miR-625-3p	26	83.87	ENSG00000180530; ENSG00000171456; ENSG00000101654; ENSG00000108984; ENSG00000126773; ENSG00000082701; ENSG00000176155; ENSG00000154642; ENSG00000081320; ENSG00000123600; ENSG00000185404; ENSG00000163946; ENSG00000115993; ENSG00000120925; ENSG00000136536; ENSG00000198408; ENSG00000169554; ENSG00000123636; ENSG00000117602; ENSG00000189050; ENSG00000140795; ENSG00000081923; ENSG00000186814; ENSG0000…	5	16.13	ENSG00000131379; ENSG00000175727; ENSG00000149782; ENSG00000176155; ENSG00000185404
	hsa-miR-3960	1	100	ENSG00000126460	0	0
	hsa-miR-1268b	4	100	ENSG00000171612; ENSG00000170265; ENSG00000157916; ENSG00000157933	0	0
	hsa-miR-331-5p	0	0		1	100	ENSG00000174370
	hsa-miR-7-1-5p	0	0		1	100	ENSG00000268059
	hsa-miR-30e-5p	3	75	ENSG00000102096; ENSG00000175894; ENSG00000118985	1	25	ENSG00000184840
	hsa-miR-127-3p	0	0		1	100	ENSG00000198515
	hsa-miR-365b-3p	1	100	ENSG00000125508	0	0
	hsa-miR-5196-3p	1	100	ENSG00000011376	0	0
	hsa-miR-1910-5p	7	100	ENSG00000128268; ENSG00000100714; ENSG00000103342; ENSG00000175970; ENSG00000103275; ENSG00000124557; ENSG00000007520	0	0
	hsa-miR-3662	2	100	ENSG00000113742; ENSG00000135272	0	0
	hsa-miR-132-3p	4	80	ENSG00000167720; ENSG00000185697; ENSG00000197647; ENSG00000182240	1	20	ENSG00000134013
	hsa-miR-130a-3p	2	66.67	ENSG00000183597; ENSG00000115839	1	33.33	ENSG00000115839
	hsa-miR-30a-3p	12	92.31	ENSG00000102580; ENSG00000124198; ENSG00000071537; ENSG00000131381; ENSG00000144567; ENSG00000128590; ENSG00000124422; ENSG00000100221; ENSG00000143420; ENSG00000082641; ENSG00000106113; ENSG00000127526	1	7.69	ENSG00000101353
	hsa-miR-10b-5p	3	100	ENSG00000187486; ENSG00000070495; ENSG00000121274	0	0
	hsa-miR-27b-3p	15	93.75	ENSG00000009724; ENSG00000115884; ENSG00000143776; ENSG00000108654; ENSG00000244482; ENSG00000082269; ENSG00000137571; ENSG00000163637; ENSG00000005469; ENSG00000131370; ENSG00000124491; ENSG00000015475; ENSG00000154153; ENSG00000198964; ENSG00000138061	1	6.25	ENSG00000009724
	hsa-miR-181a-1-5p	0	0		2	100	ENSG00000100479; ENSG00000086504
	hsa-miR-331-3p	8	72.73	ENSG00000138193; ENSG00000196693; ENSG00000103275; ENSG00000128805; ENSG00000146648; ENSG00000174721; ENSG00000204130; ENSG00000109133	3	27.27	ENSG00000071994; ENSG00000153140; ENSG00000112701
	hsa-miR-381-3p	0	0		0	0
	hsa-miR-342-5p	4	66.67	ENSG00000139496; ENSG00000137692; ENSG00000164134; ENSG00000050730	2	33.33	ENSG00000140307; ENSG00000152952
	hsa-miR-1246	1	100	ENSG00000115827	0	0
	hsa-miR-942-3p	1	100	ENSG00000139977	0	0
	hsa-miR-185-5p	12	92.31	ENSG00000119522; ENSG00000156711; ENSG00000126353; ENSG00000183813; ENSG00000127399; ENSG00000106546; ENSG00000001626; ENSG00000124813; ENSG00000173535; ENSG00000096070; ENSG00000109501; ENSG00000213949	1	7.69	ENSG00000136244
	hsa-miR-4662a-5p	4	50	ENSG00000182389; ENSG00000122140; ENSG00000136937; ENSG00000172534	4	50	ENSG00000177311; ENSG00000130749; ENSG00000164818; ENSG00000185920
	hsa-miR-125a-3p	0	0		1	100	ENSG00000198932
	hsa-miR-7-1-3p	6	100	ENSG00000103121; ENSG00000040341; ENSG00000163960; ENSG00000171634; ENSG00000167371; ENSG00000184867	0	0
	hsa-miR-152-5p	1	100	ENSG00000166145	0	0
	hsa-miR-4671-3p	1	50	ENSG00000138029	1	50	ENSG00000121621
	hsa-miR-320b	1	100	ENSG00000117586	0	0
	hsa-miR-30b-5p	2	100	ENSG00000106052; ENSG00000198380	0	0
	hsa-miR-769-3p	0	0		1	100	ENSG00000125755
	hsa-miR-183-5p	0	0		0	0
	hsa-miR-148a-3p	2	100	ENSG00000109062; ENSG00000137714	0	0
	hsa-miR-642a-5p	5	100	ENSG00000116473; ENSG00000055208; ENSG00000152056; ENSG00000148225; ENSG00000011376	0	0
	hsa-miR-146b-5p	1	100	ENSG00000196865	0	0
	hsa-miR-410-3p	6	100	ENSG00000186300; ENSG00000196199; ENSG00000110917; ENSG00000005483; ENSG00000188064; ENSG00000144747	0	0
	hsa-miR-30a-5p	7	77.78	ENSG00000170348; ENSG00000176438; ENSG00000100426; ENSG00000197375; ENSG00000074842; ENSG00000100221; ENSG00000128590	2	22.22	ENSG00000184840; ENSG00000176438
	hsa-miR-210-3p	2	50	ENSG00000177042; ENSG00000150347	2	50	ENSG00000099834; ENSG00000183864
	hsa-miR-34a-5p	4	80	ENSG00000130520; ENSG00000169508; ENSG00000035664; ENSG00000163950	1	20	ENSG00000100084
	hsa-miR-33b-5p	2	50	ENSG00000115677; ENSG00000156873	2	50	ENSG00000116874; ENSG00000185842
	hsa-miR-4420	1	100	ENSG00000165209	0	0
	hsa-miR-342-3p	3	60	ENSG00000114902; ENSG00000160352; ENSG00000141646	2	40	ENSG00000100196; ENSG00000168621
	hsa-miR-3168	1	100	ENSG00000183454	0	0
	hsa-miR-21-5p	1	50	ENSG00000204673	1	50	ENSG00000105298
	hsa-miR-21-3p	2	50	ENSG00000114770; ENSG00000105298	2	50	ENSG00000114770; ENSG00000105298
	hsa-miR-125a-5p	0	0		1	100	ENSG00000196793
	hsa-miR-3176	1	100	ENSG00000139112	0	0
	hsa-miR-138-1-3p	1	100	ENSG00000074211	0	0
	hsa-miR-4424-3p	0	0		0	0
	hsa-miR-1249-3p	0	0		0	0
	hsa-miR-1248	3	100	ENSG00000005893; ENSG00000140391; ENSG00000198890	0	0
	hsa-miR-151b	2	50	ENSG00000107745; ENSG00000069812	2	50	ENSG00000069812; ENSG00000092439
	hsa-miR-4446-3p	2	100	ENSG00000146676; ENSG00000145990	0	0
	hsa-miR-192-5p	1	100	ENSG00000185811	0	0
	hsa-miR-27a-3p	12	100	ENSG00000242265; ENSG00000157600; ENSG00000102445; ENSG00000121481; ENSG00000109689; ENSG00000049618; ENSG00000184014; ENSG00000145740; ENSG00000177383; ENSG00000057704; ENSG00000257923; ENSG00000054267	0	0
	hsa-miR-29b-1-3p	0	0		2	100	ENSG00000205022; ENSG00000111880
	hsa-miR-4474-3p	1	100	ENSG00000229833	0	0
	hsa-miR-365a-5p	2	66.67	ENSG00000165185; ENSG00000101945	1	33.33	ENSG00000085662
	hsa-miR-1285-3p	2	100	ENSG00000134717; ENSG00000137486	0	0
	hsa-miR-582-3p	8	100	ENSG00000163412; ENSG00000137801; ENSG00000058866; ENSG00000054793; ENSG00000082641; ENSG00000159216; ENSG00000163602; ENSG00000169291	0	0
	hsa-miR-4524a-3p	2	100	ENSG00000136490; ENSG00000112280	0	0
	hsa-miR-1343-3p	2	100	ENSG00000149089; ENSG00000104671	0	0
	hsa-miR-29a-5p	1	100	ENSG00000198711	0	0
	hsa-miR-4421	0	0		1	100	ENSG00000188732
	hsa-miR-4521	0	0		1	100	ENSG00000187066
	hsa-miR-642a-3p	1	50	ENSG00000152056	1	50	ENSG00000117640
	hsa-miR-210-5p	3	50	ENSG00000137449; ENSG00000177042; ENSG00000137198	3	50	ENSG00000164403; ENSG00000105991; ENSG00000177030
	hsa-miR-22-3p	5	71.43	ENSG00000005156; ENSG00000143815; ENSG00000187045; ENSG00000157240; ENSG00000169403	2	28.57	ENSG00000005007; ENSG00000166889
	hsa-miR-3940-3p	1	100	ENSG00000112062	0	0
	hsa-miR-345-5p	2	100	ENSG00000006432; ENSG00000198873	0	0
	hsa-miR-181a-2-5p	1	100	ENSG00000161243	0	0
	hsa-miR-423-3p	0	0		1	100	ENSG00000176410
	hsa-miR-99b-3p	1	100	ENSG00000178952	0	0
	hsa-miR-3181	1	100	ENSG00000044574	0	0
	hsa-miR-15a-5p	2	100	ENSG00000170579; ENSG00000176124	0	0
	hsa-miR-200b-3p	2	66.67	ENSG00000112182; ENSG00000186591	1	33.33	ENSG00000084754
	hsa-miR-423-5p	1	100	ENSG00000176410	0	0
	hsa-miR-2116-3p	12	100	ENSG00000127152; ENSG00000070778; ENSG00000161533; ENSG00000162105; ENSG00000114948; ENSG00000017373; ENSG00000177764; ENSG00000132704; ENSG00000161638; ENSG00000141965; ENSG00000135540; ENSG00000108264	0	0
	hsa-miR-194-5p	1	100	ENSG00000104412	0	0
	hsa-miR-1255b-5p	1	100	ENSG00000197461	0	0
	hsa-miR-629-5p	1	100	ENSG00000100580	0	0
	hsa-miR-664-3p	1	100	ENSG00000189007	0	0
	hsa-miR-148a-5p	17	89.47	ENSG00000143933; ENSG00000171700; ENSG00000259207; ENSG00000171055; ENSG00000157827; ENSG00000163162; ENSG00000164327; ENSG00000132823; ENSG00000167851; ENSG00000166479; ENSG00000137714; ENSG00000162337; ENSG00000124222; ENSG00000125827; ENSG00000155313; ENSG00000183513; ENSG00000138468	2	10.53	ENSG00000163898; ENSG00000198796
	hsa-miR-30d-5p	1	100	ENSG00000107249	0	0
	hsa-miR-3074-3p	0	0		0	0
	hsa-miR-30e-3p	0	0		1	100	ENSG00000168273
	hsa-miR-619-5p	12	80	ENSG00000186106; ENSG00000177042; ENSG00000214253; ENSG00000087470; ENSG00000185009; ENSG00000083312; ENSG00000123636; ENSG00000188559; ENSG00000120137; ENSG00000146463; ENSG00000197928; ENSG00000131089	3	20	ENSG00000177485; ENSG00000186106; ENSG00000186625
	hsa-miR-551b-5p	2	100	ENSG00000072756; ENSG00000123600	0	0
	hsa-miR-29a-3p	3	75	ENSG00000137267; ENSG00000115526; ENSG00000137285	1	25	ENSG00000153015
	hsa-miR-212-3p	9	100	ENSG00000197647; ENSG00000155957; ENSG00000167720; ENSG00000156869; ENSG00000182240; ENSG00000164209; ENSG00000181722; ENSG00000145354; ENSG00000159216	0	0
	hsa-miR-618	0	0		0	0
	hsa-miR-5582-3p	1	100	ENSG00000115866	0	0
	hsa-miR-1307-5p	0	0		0	0
	hsa-miR-744-5p	1	20	ENSG00000135638	4	80	ENSG00000103121; ENSG00000115163; ENSG00000125901; ENSG00000131408
	hsa-let-7e-5p	2	100	ENSG00000108797; ENSG00000188785	0	0
	hsa-miR-30c-2-5p	0	0		1	100	ENSG00000162585
	hsa-let-7b-5p	0	0		1	100	ENSG00000146085
	hsa-miR-150-3p	1	100	ENSG00000119321	0	0
	hsa-miR-185-3p	1	100	ENSG00000134013	0	0
	hsa-miR-22-5p	20	74.07	ENSG00000143742; ENSG00000156110; ENSG00000197846; ENSG00000142731; ENSG00000213445; ENSG00000197045; ENSG00000145495; ENSG00000092140; ENSG00000116266; ENSG00000077684; ENSG00000152382; ENSG00000168303; ENSG00000143195; ENSG00000138767; ENSG00000105373; ENSG00000106809; ENSG00000146476; ENSG00000215114; ENSG00000169122; ENSG00000071794	7	25.93	ENSG00000143793; ENSG00000161179; ENSG00000165644; ENSG00000196422; ENSG00000172340; ENSG00000073712; ENSG00000103253
	hsa-miR-574-3p	0	0		1	100	ENSG00000165507
	hsa-miR-411-5p	1	50	ENSG00000150961	1	50	ENSG00000138768
	hsa-miR-30c-1-3p	2	100	ENSG00000161249; ENSG00000100139	0	0
	hsa-miR-615-3p	6	54.55	ENSG00000140577; ENSG00000159433; ENSG00000145555; ENSG00000125637; ENSG00000128699; ENSG00000141098	5	45.45	ENSG00000108826; ENSG00000213626; ENSG00000134490; ENSG00000171316; ENSG00000137841
	hsa-miR-574-5p	1	100	ENSG00000113319	0	0
	hsa-miR-589-3p	4	100	ENSG00000132680; ENSG00000188242; ENSG00000113580; ENSG00000176148	0	0
	hsa-miR-4524a-5p	4	100	ENSG00000064012; ENSG00000170779; ENSG00000155130; ENSG00000130520	0	0
	hsa-miR-3150a-5p	0	0		1	100	ENSG00000175854
	hsa-miR-328-3p	1	100	ENSG00000165886	0	0
	hsa-miR-942-5p	1	100	ENSG00000074603	0	0
	hsa-miR-27a-5p	6	85.71	ENSG00000145740; ENSG00000157077; ENSG00000242265; ENSG00000170915; ENSG00000049618; ENSG00000257923	1	14.29	ENSG00000102445
	hsa-miR-576-5p	2	100	ENSG00000117595; ENSG00000135272	0	0
	hsa-miR-628-5p	3	100	ENSG00000077514; ENSG00000009780; ENSG00000138286	0	0
